# A new and widespread group of fish apicomplexan parasites

**DOI:** 10.1101/2024.01.10.575052

**Authors:** Anthony M Bonacolta, Joana Krause, Nico J Smit, Paul Sikkel, Javier del Campo

## Abstract

Apicomplexans are obligate intracellular parasites which have evolved from a free-living, phototrophic ancestor. Well-known representatives include *Plasmodium*, the causative agent of malaria, and the gregarines which infect a vast number of marine invertebrates. Apicomplexans have been reported from marine environmental samples in high numbers^1^, with several clades of Apicomplexan-Related Lineages (ARLs) having been described from environmental sequencing data (SSU rRNA metabarcoding)^2^. The most notable of these being the corallicolids (previously known as ARL-V) which possess chlorophyll-biosynthesis genes in their relic chloroplast (apicoplast) and are geographically wide-spread and abundant symbionts of anthozoans^3^. *Ophioblennius macclurei*, the redlip blenny, along with other tropical reef fishes, is known to be infected by *Haemogregarina*-like and *Haemohormidium*-like parasites^4^; however previous phylogenetic work using the 18S rRNA genes shows these parasites to be distinct from where they are classified morphologically^5,6^ and instead related to the Coccidia. Hybrid genomic sequencing incorporating Oxford Nanopore Technologies long reads and Illumina short reads of apicomplexan-infected *O. macclurei* blood was carried out to retrieve more genetic information on these parasites. Using this approach, we were able to recover the entire rRNA operon of this apicomplexan parasite along with the complete mitochondrion and apicoplast genomes. Phylogenetic analyses using this new genomic information consistently place these fish-infecting apicomplexans, hereby informally named ichthyocolids, sister to the corallicolids within Coccidia. The apicoplast genome did not contain chlorophyll biosynthesis genes, providing evidence for another independent loss of this pathway within Apicomplexa. Based on the 16S rRNA gene found in the apicoplast, this group corresponds to the previously described ARL-VI. Screening of fish microbiome studies using the plastid 16S rRNA gene shows these parasites to be geographically and taxonomically widespread in fish species across the globe with potentially major implications for commercial fisheries and oceanic food webs.
