## Supplemental Table 1 for "A new and widespread group of fish apicomplexan parasites"

### Sheet: Sheet1
Fish Microbiomes with Ichthyocolid Reads
Fish Family	Fish Species	Origin	Sample Material	Study	Notes
Pomacentridae	Abudefduf whitleyi	Great Barrier Reef	Gut Tissue	Christopher R J Kavazos and others, Intestinal Microbiome Richness of Coral Reef Damselfishes (Actinopterygii: Pomacentridae), Integrative Organismal Biology, Volume 4, Issue 1, 2022, obac026, https://doi.org/10.1093/iob/obac026
	Dischistodus pseudochrysopoecilus	Great Barrier Reef	Gut Tissue	Christopher R J Kavazos and others, Intestinal Microbiome Richness of Coral Reef Damselfishes (Actinopterygii: Pomacentridae), Integrative Organismal Biology, Volume 4, Issue 1, 2022, obac026, https://doi.org/10.1093/iob/obac026
	Stegastes diencaeus	Caribbean Coral Reef	Blood	Renoux, Lance P., et al. "Developing an apicomplexan DNA barcoding system to detect blood parasites of small coral reef fishes." Journal of Parasitology 103.4 (2017): 366-376.	18S reads
	Stegastes leucostictus	Caribbean Coral Reef	Blood	Renoux, Lance P., et al. "Developing an apicomplexan DNA barcoding system to detect blood parasites of small coral reef fishes." Journal of Parasitology 103.4 (2017): 366-376.	18S reads
	Stegastes adustus	Caribbean Coral Reef	Blood	Renoux, Lance P., et al. "Developing an apicomplexan DNA barcoding system to detect blood parasites of small coral reef fishes." Journal of Parasitology 103.4 (2017): 366-376.	18S reads
	Stegastes planifrons	Caribbean Coral Reef	Blood	Renoux, Lance P., et al. "Developing an apicomplexan DNA barcoding system to detect blood parasites of small coral reef fishes." Journal of Parasitology 103.4 (2017): 366-376.	18S reads
	Stegastes variabilis	Caribbean Coral Reef	Blood	Renoux, Lance P., et al. "Developing an apicomplexan DNA barcoding system to detect blood parasites of small coral reef fishes." Journal of Parasitology 103.4 (2017): 366-376.	18S reads
Acropomatidae	Acropomatidae sp.	West Korean Sea	Gut Tissue	Kim, Pil Soo, et al. "Host habitat is the major determinant of the gut microbiome of fish." Microbiome 9.1 (2021): 166.
Sciaenidae	Sciaenidae sp.	West Korean Sea	Gut Tissue	Kim, Pil Soo, et al. "Host habitat is the major determinant of the gut microbiome of fish." Microbiome 9.1 (2021): 166.
	Seriphus politus	East Pacific Coast	Hindgut Tissue	Minich, J.J., Härer, A., Vechinski, J. et al. Host biology, ecology and the environment influence microbial biomass and diversity in 101 marine fish species. Nat Commun 13, 6978 (2022). https://doi.org/10.1038/s41467-022-34557-2
	Menticirrhus undulatus	East Pacific Coast	Skin Swab	Minich, J.J., Härer, A., Vechinski, J. et al. Host biology, ecology and the environment influence microbial biomass and diversity in 101 marine fish species. Nat Commun 13, 6978 (2022). https://doi.org/10.1038/s41467-022-34557-2
Chlorophthalmidae	Chlorophthalmus albatrossis	Deep Sea (Japan)	Gut Tissue	Iwatsuki, Toshihide, et al. "16S rRNA gene amplicon sequencing of gut microbiota in three species of deep-sea fish in Suruga Bay, Japan." Microbiology resource announcements 10.1 (2021): e01260-20	very common in these samples
Argentinidae	Glossanodon semifasciatus	Deep Sea (Japan)	Gut Tissue	Iwatsuki, Toshihide, et al. "16S rRNA gene amplicon sequencing of gut microbiota in three species of deep-sea fish in Suruga Bay, Japan." Microbiology resource announcements 10.1 (2021): e01260-20
Agonidae	Xeneretmus latifrons	Deep Sea (California)	Hindgut Tissue	Minich, J.J., Härer, A., Vechinski, J. et al. Host biology, ecology and the environment influence microbial biomass and diversity in 101 marine fish species. Nat Commun 13, 6978 (2022). https://doi.org/10.1038/s41467-022-34557-2
Atherinopsidae	Atherinopsis californiensis	East Pacific Kelp Forrest	Gill Tissue	Minich, J.J., Härer, A., Vechinski, J. et al. Host biology, ecology and the environment influence microbial biomass and diversity in 101 marine fish species. Nat Commun 13, 6978 (2022). https://doi.org/10.1038/s41467-022-34557-2
Blenniidae	Ophioblennius macclurei	Caribbean Coral Reef	Blood	This Study	18S reads
	Hypsoblennius gilberti	California Tidepool	Hindgut Tissue	Minich, J.J., Härer, A., Vechinski, J. et al. Host biology, ecology and the environment influence microbial biomass and diversity in 101 marine fish species. Nat Commun 13, 6978 (2022). https://doi.org/10.1038/s41467-022-34557-2
Clinidae	Heterostichus rostratus	East Pacific Coast	Gill, Skin, & Hindgut	Minich, J.J., Härer, A., Vechinski, J. et al. Host biology, ecology and the environment influence microbial biomass and diversity in 101 marine fish species. Nat Commun 13, 6978 (2022). https://doi.org/10.1038/s41467-022-34557-2
	Gibbonsia elegans	California Tidepool	Hindgut Tissue	Minich, J.J., Härer, A., Vechinski, J. et al. Host biology, ecology and the environment influence microbial biomass and diversity in 101 marine fish species. Nat Commun 13, 6978 (2022). https://doi.org/10.1038/s41467-022-34557-2
Cynoglossidae	Symphurus atricauda	East Pacific Coast	Gut Tissue	Minich, J.J., Härer, A., Vechinski, J. et al. Host biology, ecology and the environment influence microbial biomass and diversity in 101 marine fish species. Nat Commun 13, 6978 (2022). https://doi.org/10.1038/s41467-022-34557-2
Embiotocidae	Phanerodon furcatus	East Pacific Coast	Gill Tissue	Minich, J.J., Härer, A., Vechinski, J. et al. Host biology, ecology and the environment influence microbial biomass and diversity in 101 marine fish species. Nat Commun 13, 6978 (2022). https://doi.org/10.1038/s41467-022-34557-2
	Embiotoca jacksoni	East Pacific Coast	Hindgut Tissue	Minich, J.J., Härer, A., Vechinski, J. et al. Host biology, ecology and the environment influence microbial biomass and diversity in 101 marine fish species. Nat Commun 13, 6978 (2022). https://doi.org/10.1038/s41467-022-34557-2
Haemulidae	Xenistius californiensis	East Pacific Coast	Skin Swab	Minich, J.J., Härer, A., Vechinski, J. et al. Host biology, ecology and the environment influence microbial biomass and diversity in 101 marine fish species. Nat Commun 13, 6978 (2022). https://doi.org/10.1038/s41467-022-34557-2
Kyphosidae	Kyphosus azurea	East Pacific Coast	Gut Tissue	Minich, J.J., Härer, A., Vechinski, J. et al. Host biology, ecology and the environment influence microbial biomass and diversity in 101 marine fish species. Nat Commun 13, 6978 (2022). https://doi.org/10.1038/s41467-022-34557-2
Labridae	Semicossyphus pulcher	East Pacific Kelp Forrest	Skin Swab	Minich, J.J., Härer, A., Vechinski, J. et al. Host biology, ecology and the environment influence microbial biomass and diversity in 101 marine fish species. Nat Commun 13, 6978 (2022). https://doi.org/10.1038/s41467-022-34557-2
	Oxyjulis californica	East Pacific Coast	Gill Tissue	Minich, J.J., Härer, A., Vechinski, J. et al. Host biology, ecology and the environment influence microbial biomass and diversity in 101 marine fish species. Nat Commun 13, 6978 (2022). https://doi.org/10.1038/s41467-022-34557-2
	Halichoeres semicinctus	East Pacific Coast	Gill Tissue	Minich, J.J., Härer, A., Vechinski, J. et al. Host biology, ecology and the environment influence microbial biomass and diversity in 101 marine fish species. Nat Commun 13, 6978 (2022). https://doi.org/10.1038/s41467-022-34557-2
Latilidae	Caulolatilus princeps	East Pacific Kelp Forrest	Gill & Hindgut	Minich, J.J., Härer, A., Vechinski, J. et al. Host biology, ecology and the environment influence microbial biomass and diversity in 101 marine fish species. Nat Commun 13, 6978 (2022). https://doi.org/10.1038/s41467-022-34557-2
Oxudercidae	Clevelandia ios	East Pacific Coast	Hindgut Tissue	Minich, J.J., Härer, A., Vechinski, J. et al. Host biology, ecology and the environment influence microbial biomass and diversity in 101 marine fish species. Nat Commun 13, 6978 (2022). https://doi.org/10.1038/s41467-022-34557-2
Paralichthyidae	Citharichthys xanthostigma	East Pacific Kelp Forrest	Hindgut Tissue	Minich, J.J., Härer, A., Vechinski, J. et al. Host biology, ecology and the environment influence microbial biomass and diversity in 101 marine fish species. Nat Commun 13, 6978 (2022). https://doi.org/10.1038/s41467-022-34557-2
Pleuronectidae	Eopsetta exilis	Deep Sea (California)	Skin Swab	Minich, J.J., Härer, A., Vechinski, J. et al. Host biology, ecology and the environment influence microbial biomass and diversity in 101 marine fish species. Nat Commun 13, 6978 (2022). https://doi.org/10.1038/s41467-022-34557-2
	Glyptocephalus zachirus	Deep Sea (California)	Gill & Hindgut	Minich, J.J., Härer, A., Vechinski, J. et al. Host biology, ecology and the environment influence microbial biomass and diversity in 101 marine fish species. Nat Commun 13, 6978 (2022). https://doi.org/10.1038/s41467-022-34557-2
	Citharichthys sordidus	Deep Sea (California)	Skin Swab	Minich, J.J., Härer, A., Vechinski, J. et al. Host biology, ecology and the environment influence microbial biomass and diversity in 101 marine fish species. Nat Commun 13, 6978 (2022). https://doi.org/10.1038/s41467-022-34557-2
Scombridae	Thunnus albacares	East Pacific Pelagic	Hindgut Tissue	Minich, J.J., Härer, A., Vechinski, J. et al. Host biology, ecology and the environment influence microbial biomass and diversity in 101 marine fish species. Nat Commun 13, 6978 (2022). https://doi.org/10.1038/s41467-022-34557-2
Scorpaenidae	Sebastes semicinctus	East Pacific Kelp Forrest	Midgut Tissue	Minich, J.J., Härer, A., Vechinski, J. et al. Host biology, ecology and the environment influence microbial biomass and diversity in 101 marine fish species. Nat Commun 13, 6978 (2022). https://doi.org/10.1038/s41467-022-34557-2
	Scorpaena guttata	East Pacific Kelp Forrest	Midgut Tissue	Minich, J.J., Härer, A., Vechinski, J. et al. Host biology, ecology and the environment influence microbial biomass and diversity in 101 marine fish species. Nat Commun 13, 6978 (2022). https://doi.org/10.1038/s41467-022-34557-2
Serranidae	Paralabrax nebulifer	East Pacific Coast	Skin & Hindgut	Minich, J.J., Härer, A., Vechinski, J. et al. Host biology, ecology and the environment influence microbial biomass and diversity in 101 marine fish species. Nat Commun 13, 6978 (2022). https://doi.org/10.1038/s41467-022-34557-2
Soleidae	Solea senegalensis	North East Atlantic	Liver Tissue	Xavier, R., Severino, R., Pérez-Losada, M. et al. Phylogenetic analysis of apicomplexan parasites infecting commercially valuable species from the North-East Atlantic reveals high levels of diversity and insights into the evolution of the group. Parasites Vectors 11, 63 (2018). https://doi.org/10.1186/s13071-018-2645-7	18S rRNA
Sparidae	Pagrus caeruleostictus	North East Atlantic	Heart Tissue	Xavier, R., Severino, R., Pérez-Losada, M. et al. Phylogenetic analysis of apicomplexan parasites infecting commercially valuable species from the North-East Atlantic reveals high levels of diversity and insights into the evolution of the group. Parasites Vectors 11, 63 (2018). https://doi.org/10.1186/s13071-018-2645-7	18S rRNA
