## Supplemental Table 2 for "A new and widespread group of fish apicomplexan parasites"

### Sheet: SuppTable3
Manuscript	Manuscript Title	DOI	Fish Orders Examined
Kim et al. 2021	Host habitat is the major determinant of the gut microbiome of fish	https://doi.org/10.1186/s40168-021-01113-x	Perciformes, Cypriniformes, Siluriformes, Scorpaeniformes, Gadiformes, Pleuronectiformes, Lampridiformes, Tetraodontiformes, Osmeriformes, Rajiformes, Lophiiformes, Squaliformes, Clupeiformes, Anguilliformes
Sylvain et al. 2020	Fish Skin and Gut Microbiomes Show Contrasting Signatures of Host Species and Habitat	https://doi.org/10.1128/AEM.00789-20	Characiformes, Cichliformes
Chiarello et al. 2018	Skin microbiome of coral reef fish is highly variable and driven by host phylogeny and diet	https://doi.org/10.1186/s40168-018-0530-4	Beryciformes, Perciformes, Scorpaeniformes, Syngnathiformes, Tetraodontiformes
Kavazos et al. 2022	Intestinal Microbiome Richness of Coral Reef Damselfishes (Actinopterygii: Pomacentridae)	https://doi.org/10.1093/iob/obac026	Perciformes
Galand et al. 2023	Diversity of the Pacific Ocean coral reef microbiome	https://doi.org/10.1038/s41467-023-38500-x	Acanthuriformes
León-Zayas et al. 2020	Microbiomes of fish, sediment and seagrass suggest connectivity of coral reef microbial populations	https://doi.org/10.7717/peerj.10026	Acanthuriformes, Labriformes
Minich et al. 2022	Host biology, ecology and the environment influence microbial biomass and diversity in 101 marine fish species	https://doi.org/10.1038/s41467-022-34557-2	Perciformes, Labriformes, Carangiformes, Carcharhiniformes, Atheriniformes, Centrarchiformes, Blenniiformes, Syngnathiformes, Pleuronectiformes, Myliobatiformes, Heterodontiformes, Clupeiformes, Batrachoidiformes, Albuliformes, Aulopiformes, Hexanchiformes, Scombriformes, Lamniformes, Myctophiformes, Gadiformes, Anguilliformes, Argentiniformes, Myxiniformes, Stomiatiformes, Beryciformes, Pempheri…
Fergus et al. 2021	The microbiome of deep-sea fish reveals new microbial species and a sparsity of antibiotic resistance genes	https://doi.org/10.1080/19490976.2021.1921924	Notacanthiformes, Gadiformes, Clupeiformes, Scopeliformes
Iwatsuki et al. 2021	16S rRNA gene amplicon sequencing of gut microbiota in three species of deep-sea fish in Suruga Bay, Japan.	https://doi.org/10.1128/mra.01260-20	Aulopiformes, Argentiniformes, Scorpaeniformes
Thépot et al. 2022	Is the Intestinal Bacterial Community in the Australian Rabbitfish Siganus fuscescens Influenced by Seaweed Supplementation or Geography?	https://doi.org/10.3390/microorganisms10030497	Perciformes
Pratte et al. 2022	Microbiome structure in large pelagic sharks with distinct feeding ecologies	https://doi.org/10.1186/s42523-022-00168-x	Lamniformes, Carcharhiniformes, Orectolobiformes
Muñoz-Baquero et al. 2023	Unveiling microbiome signature in inner body fluids: comparison between wild and aquarium small-spotted catshark (Scyliorhinus canicula)	https://doi.org/10.3389/fmars.2023.1151119	Carcharhiniformes
Heimroth et al 2021	The lungfish cocoon is a living tissue with antimicrobial functions	https://doi.org/10.1126/sciadv.abj0829	Dipnoi
Salmon (unpublished)	Atlantic salmon Microbiota	https://www.ebi.ac.uk/metagenomics/studies/MGYS00001445#overview	Salmoniformes
