## Supplemental Table 3 for "A new and widespread group of fish apicomplexan parasites"

### Sheet: Apicoplasts
Accession Number	Species
NC_011395	Babesia bovis
NC_028029	Babesia orientalis
NW_021703914	Besnoitia besnoiti
HM222967	Chromera velia
MH304845	Corallicolid
KP866208	Cyclospora cayetanensis
PRJNA341953	Cystoisospora suis
PRJNA557242	Digyalum owenii
NC_004823	Eimeria tenella
KL558887	Hammondia hammondi
MH557086	Hepatozoon canis
NC_022667	Leucocytozoon caulleryi
MK770339	Neospora caninum
MK573199	Nephromyces occidentalis
MK962129	Piridium sociabile
LK023130	Plasmodium berghei
AB649423	Plasmodium chabaudi
AB649420	Plasmodium coatneyi
NC_031963	Plasmodium gallinaceum
NC_031401	Plasmodium malariae
AB649417	Plasmodium ovale
JQ437257	Plasmodium vivax
NW_019223693	Plasmodium yoelii
PRJNA227351	Sarcocystis neurona
NW_004675960	Theileria equi
NC_007758	Theileria parva
U87145	Toxoplasma gondii
NC_014345	Vitrella brassicaformis
LK028575	Babesia microti str. RI
HF562234	Chondrus crispus
KX189066	Cyclospora cayetanensis str. CDC
AY217738	Eimeria tenella
NC_016735	Fucus vesiculosus
NC_22263	Nannochloropsis oceanica
KJ877675	Ochromonas sp. CCMP1393
NC_23293	Plasmodium chabaudi chabaudi
LN999985	Plasmodium falciparum
NC_000925	Porphyra purpurea
KL647349	Sarcocystis neurona
NC_008589	Thalassiosira pseudonana
NC_026851	Trachydiscus minutus
HM222968	Vitrella brassicaformis

### Sheet: Apicoplast_SSU
Accession Number	Species
AAXT01000007	Babesia_bovis
AF040969	Babesia_bovis
U06105	Babesia_bovis
LK934772	Babesia_divergens
KT428643	Babesia_orientalis
KX881915	Babesia_sp_Lintan
KX881914	Babesia_sp_Xinjiang
EA323813	Haemosporida_sp.
AP013071	Leucocytozoon_caulleryi
LK023130	Plasmodium_berghei
AB649421	Plasmodium_berghei
U79731	Plasmodium_berghei
LT608151	Plasmodium_berghei
LT614641	Plasmodium_berghei
LT608263	Plasmodium_berghei
LT608279	Plasmodium_berghei
AB649423	Plasmodium_chabaudi
HF563595	Plasmodium_chabaudi
HF563596	Plasmodium_chabaudi
LK022892	Plasmodium_chabaudi
AB649420	Plasmodium_coatneyi
AB471802	Plasmodium_coatneyi
AB471803	Plasmodium_cynomolgi
AB471804	Plasmodium_cynomolgi
X75545	Plasmodium_falciparum
X57167	Plasmodium_falciparum
ABGS01002442	Plasmodium_falciparum
DQ642846	Plasmodium_falciparum
X95275	Plasmodium_falciparum
LN999985	Plasmodium_falciparum
AB471805	Plasmodium_fieldi
AB471806	Plasmodium_fieldi
AB471807	Plasmodium_fragile
AB649424	Plasmodium_gallinaceum
LN835293	Plasmodium_gallinaceum
NC_031963	Plasmodium_gallinaceum
AB471808	Plasmodium_gonderi
AB471809	Plasmodium_hylobati
AB471810	Plasmodium_inui
AB471811	Plasmodium_knowlesi
AB649418	Plasmodium_malariae
LT594636	Plasmodium_malariae
AB649417	Plasmodium_ovale
LT594596	Plasmodium_ovale
KX611805	Plasmodium_ovale
LN835310	Plasmodium_relictum
NC_031964	Plasmodium_relictum
AB471812	Plasmodium_simiovale
AF040974	Plasmodium_vivax
AB649419	Plasmodium_vivax
AB471801	Plasmodium_vivax
LT635626	Plasmodium_vivax
HQ110105	Plasmodium_vivax
AABL01000014	Plasmodium_yoelii
AB649422	Plasmodium_yoelii
LM993669	Plasmodium_yoelii
LK934643	Plasmodium_yoelii
KX189066	Cyclospora_cayetanensis
KP866208	Cyclospora_cayetanensis
KX273389	Cyclospora_cayetanensis
KX273379	Cyclospora_cayetanensis
KX273380	Cyclospora_cayetanensis
KX273381	Cyclospora_cayetanensis
KX273384	Cyclospora_cayetanensis
KX273382	Cyclospora_cayetanensis
KX273383	Cyclospora_cayetanensis
KX273385	Cyclospora_cayetanensis
KX273386	Cyclospora_cayetanensis
KX273387	Cyclospora_cayetanensis
KX273388	Cyclospora_cayetanensis
AF332521	Eimeria_arizonensis
AF040975	Eimeria_maxima
AF040976	Eimeria_maxima
AF040970	Eimeria_meleagrimitis
AF332522	Eimeria_nieschulzi
AF332523	Eimeria_rioarribaensis
AB564274	Eimeria_tenella
AF040971	Eimeria_tenella
AY217738	Eimeria_tenella
AF297120	Hyaloklossia_lieberkuehni
AF040973	Neospora_caninum
AF304315	Neospora_caninum
AF304319	Neospora_caninum
AF255924	Sarcocystis_muris
Y11430	Toxoplasma_gondii
U28056	Toxoplasma_gondii
U87145	Toxoplasma_gondii
EF208681	Vitrella_brassicaformis
EF208687	Vitrella_brassicaformis
EF208691	Vitrella_brassicaformis
EF208693	Vitrella_brassicaformis
EU019424	Vitrella_brassicaformis
FJ358906	Vitrella_brassicaformis
FJ358907	Vitrella_brassicaformis
FJ358908	Vitrella_brassicaformis
FJ358909	Vitrella_brassicaformis
FR851507	Vitrella_brassicaformis
GQ412762	Vitrella_brassicaformis
GQ412771	Vitrella_brassicaformis
GQ412795	Vitrella_brassicaformis
GQ412910	Vitrella_brassicaformis
GQ412935	Vitrella_brassicaformis
GQ412939	Vitrella_brassicaformis
GQ484011	Vitrella_brassicaformis
GQ484025	Vitrella_brassicaformis
GQ484059	Vitrella_brassicaformis
GQ484063	Vitrella_brassicaformis
GQ484064	Vitrella_brassicaformis
GQ484068	Vitrella_brassicaformis
GQ484076	Vitrella_brassicaformis
GQ484083	Vitrella_brassicaformis
GQ484092	Vitrella_brassicaformis
GQ484098	Vitrella_brassicaformis
GU319293	Vitrella_brassicaformis
GU319305	Vitrella_brassicaformis
HM222968	Vitrella_brassicaformis
HM630166	Vitrella_brassicaformis
NC_014345	Vitrella_brassicaformis
EU019423	ARL_II
EU106871	Chromera_velia
HM222967	Chromera_velia
HQ1539081	ARL_IV
AB611847	ARL_V
AB611848	ARL_V
AB611849	ARL_V
AF365444	ARL_V
AF365459	ARL_V
AF365539	ARL_V
AF365586	ARL_V
AF365589	ARL_V
AF442051	ARL_V
DQ200400	ARL_V
DQ200401	ARL_V
DQ200402	ARL_V
DQ200405	ARL_V
DQ200406	ARL_V
DQ200407	ARL_V
DQ200408	ARL_V
DQ200409	ARL_V
DQ200412	ARL_V
DQ200414	ARL_V
DQ200418	ARL_V
DQ200419	ARL_V
DQ200420	ARL_V
DQ200422	ARL_V
DQ200424	ARL_V
DQ200425	ARL_V
DQ200428	ARL_V
DQ200429	ARL_V
DQ200433	ARL_V
DQ200438	ARL_V
DQ200439	ARL_V
DQ200440	ARL_V
DQ200444	ARL_V
DQ200449	ARL_V
DQ200450	ARL_V
DQ200451	ARL_V
DQ200453	ARL_V
DQ200454	ARL_V
DQ200455	ARL_V
DQ200456	ARL_V
DQ200457	ARL_V
DQ200458	ARL_V
DQ200460	ARL_V
DQ200462	ARL_V
DQ200463	ARL_V
DQ200467	ARL_V
DQ200468	ARL_V
DQ200470	ARL_V
DQ200471	ARL_V
DQ200472	ARL_V
DQ200473	ARL_V
DQ200476	ARL_V
DQ200477	ARL_V
DQ200481	ARL_V
DQ200483	ARL_V
DQ200484	ARL_V
DQ200485	ARL_V
DQ200487	ARL_V
DQ200489	ARL_V
DQ200492	ARL_V
DQ200512	ARL_V
DQ200513	ARL_V
DQ200519	ARL_V
DQ200526	ARL_V
DQ200528	ARL_V
DQ200529	ARL_V
DQ200530	ARL_V
DQ200531	ARL_V
DQ200533	ARL_V
DQ200535	ARL_V
DQ200544	ARL_V
DQ200547	ARL_V
DQ200549	ARL_V
DQ200556	ARL_V
DQ200645	ARL_V
EF089404	ARL_V
EF089411	ARL_V
EF089415	ARL_V
EF089416	ARL_V
EF089421	ARL_V
EF089422	ARL_V
EF089423	ARL_V
EF089424	ARL_V
EF089425	ARL_V
EF089426	ARL_V
EF089427	ARL_V
EF089428	ARL_V
EF089429	ARL_V
EF089430	ARL_V
EF089431	ARL_V
EF089432	ARL_V
EF089434	ARL_V
EF089435	ARL_V
EF089436	ARL_V
EF089437	ARL_V
EF089444	ARL_V
EF466054	ARL_V
EF466058	ARL_V
EU847603	ARL_V
FJ152203	ARL_V
FJ152350	ARL_V
FJ203388	ARL_V
FJ497083	ARL_V
FJ930463	ARL_V
GQ413065	ARL_V
GU119714	ARL_V
GU119718	ARL_V
GU119719	ARL_V
GU119721	ARL_V
GU119723	ARL_V
GU119726	ARL_V
GU119731	ARL_V
GU119733	ARL_V
GU119734	ARL_V
GU119735	ARL_V
GU119742	ARL_V
GU119743	ARL_V
GU119744	ARL_V
GU119748	ARL_V
GU119751	ARL_V
GU119752	ARL_V
GU119754	ARL_V
GU119755	ARL_V
GU119757	ARL_V
GU119759	ARL_V
GU119760	ARL_V
GU119850	ARL_V
GU119855	ARL_V
HM593521	ARL_V
HM593536	ARL_V
HM593552	ARL_V
HM768366	ARL_V
JN694927	ARL_V
JN694944	ARL_V
JN694946	ARL_V
DQ134013	ARL_VI
DQ860014	ARL_VI
EU044198	ARL_VII
HM779690	ARL_VIII
AB027236	Karenia_mikimotoi
JN039300	Karlodinium_veneficum
AF172717	Gyrodinium_aureolum
AB686258	Lepidodinium_chlorophorum
AB686259	Lepidodinium_sp.
AB686260	Lepidodinium_viride
AF172718	Karenia_brevis
AF130038	Heterocapsa_triquetra
AY731508	Aglaothamnion_halliae
AY731515	Ahnfeltia_plicata
AF545620	Bangiopsis_subsimplex
DQ026679	Centroceras_clavulatum
AY731509	Ceramium_diaphanum
KP308096	Choreocolax_polysiphoniae
AY391360	Cyanidium_sp
AY706944	Gelidium_caulacantheum
AY706948	Gelidium_pristoides
KX601051	Gracilaria_firma
AB772674	Hatena_arenicola
AB772694	Nephroselmis_sp
AB899712	Nitzschia_sp_leucoplast
AB899718	Nitzschia_sp_leucoplast
AB899719	Nitzschia_sp_leucoplast
AF170719	Rhodosorus_marinus
AF170714	Stylonema_alsidii
LC121885	10-BacFinL
MH304845	corallicolid_WK-2018

### Sheet: Mitochondrion
Accession Number	Species
YP_010035343	Theileria lestoquardi
YP_009305216	Babesia microti
YP_002726257	Plasmodium fragile
YP_272029	Plasmodium knowlesi
YP_272032	Plasmodium simium
XP_013232209	Eimeria tenella
Hematodinium
Symbiodinium
YP_008519459	Nannochloropsis oceanica
NP_062482	Chondrus crispus
YP_009686461.2	Hepatozoon catesbianae
YP_010213999	Klossia helicina
YP_010213996	Klossia razorbacki
XP_013232209	Eimeria tenella
AXQ37352	Apicomplexa sp. WK-2018_Corallicola
QTY32161	Corallicolida sp.
AXQ37355	Apicomplexa sp. WK-2018_Corallicola
QTY32158	Corallicolida sp.
QJD07184	Apicomplexa sp. corallicolid
AXQ37358	Apicomplexa sp. WK-2018_Corallicola
YP_010213999	Klossia helicina
YP_010213996	Klossia razorbacki
WDY83433	Klossia sp. JRBarta-2022a
AZL31646	Klossiella equi
YP_001542424	Plasmodium floridense

### Sheet: Operon
Species	Accession Numbers
Adelina bambarooniae	AF494059
Adelina dimidiata	DQ096835
Adelina grylii	DQ096836
Ancora sagittata	KX982504
Apicomplexa sp. CAM71 ex Mytilus edulis	MN148114
Ascogregarina taiwanensis	EF666482
Babesia microti str. RI	LN871598
Besnoitia besnoiti	AY833646.1
Calyptospora funduli	FJ904646
Cardiosporidium cionae	EU052685
Chondrus crispus	CAKH01001409
Chromera velia	ARZB00000000
Corallicolid from Cyphastrea sp. 2	MH304759
Corallicolid from Leiopathes glabberima	MN022429.1
Corallicolid from Montastraea annularis	AF238264
Corallicolid from Montastraea annularis	AF238265
Corallicolid from Montastraea annularis	AF238266
Corallicolid from Orbicella sp. TRC	MH304758
Corallicolid marine water column sample	GU825688.1
Corallicolid sample_10	MW192638	MW192641
Corallicolid sample_27	MW192639	MW192642
Corallicolid wkC1	MH304760	MH304761
Cryptosporidium muris RN66	AAZY02000009
Cryptosporidium parvum	AF040725
Cyclospora cayetanensis str. CDC	MPGK01000255	MPGK01000184
Cystoisospora felis	L76471.1	U85705.1
Eimeria tenella	AF026388
Eleutheroschizon duboscqi	SRR9888047
Fucus spp.	AB011423	AF331151	EU525626
Goussia balatonica	GU479638	GU593717
Goussia desseri	GU479664	GU593705
Haemogregarina balli	HQ224959
Haemogregarina stepanowi	KF257927
Haemoproteus tartakovskyi	LSRZ01000602
Hammondia hammondi	AVCM01000637
Hepatozoon canis	MH615006
Hepatozoon sipedon	JN1811571
Isospora butcherae	KY801685.1	KY801686.1
Klossiella equi	MH211602
Margolisiella islandica	JN2276681
Merocystis kathae	MH348777
Neogregarinorida sp. OPPPC1	AB748927
Nephromyces sp. MO01	SOZB01005269
Ochromonas danica	Y07976	M32704	Y07977
Perkinsus atlanticus	AF509333.1
Piridium sociabile	MW506232.1	MW506231.1
Plasmodium chabaudi chabaudi	NC_030105
Plasmodium falciparum	NC_004325
Pseudoklossia pectinis	MH348778
Rhytidocystis cyamus	GQ149767
Rhytidocystis polygordiae	DQ273988
Rhytidocystis sp.	GQ149767
Sarcocystis zamani	AF237616	KU244524
Selenidium planusae	MN381958
Selenidium pygospionis	MH61278
Siedleckia cf. nematoides	MH061198
Symbiodinium sp. CCMP2456	LK934674	LSRX01000021
Symbiont_X	SRR9888052
Thalassiosira pseudonana	AAFD02000029
Theileria annulata	CR940352
Theileria parva str. Mugaga	NC_007344
Toxoplasma gondii ME49	ABPA02001056
Tridacna hemolymph apicomplexan	AB000912
Uncultured eukaryote clone SLV_3WJ1_59	KT072247
Vitrella brassicaformis	HM245049
Eucoccidiorida_sp_Okushiri-2009_18S	LC485150
Ophioblennius_macclurei_18S	KY940307
Apicomplexa sp. isolate l39 18S ribosomal RNA gene, partial sequence	MF468328
Apicomplexa sp. isolate l38 18S ribosomal RNA gene, partial sequence	MF468327
Apicomplexa sp. isolate l36 18S ribosomal RNA gene, partial sequence	MF468325
Apicomplexa sp. isolate l37 18S ribosomal RNA gene, partial sequence	MF468326
Apicomplexa sp. isolate A/Maho7_17 small subunit ribosomal RNA gene, partial sequence	MT296594
Apicomplexa sp. isolate A/Maho20_17 small subunit ribosomal RNA gene, partial sequence	MT296592
Apicomplexa sp. isolate A/Maho14_17 small subunit ribosomal RNA gene, partial sequence	MT296589
Apicomplexa sp. isolate A/Maho15_17 small subunit ribosomal RNA gene, partial sequence	MT296595
Apicomplexa sp. isolate A/Maho4_17 small subunit ribosomal RNA gene, partial sequence	MT296593
Apicomplexa sp. isolate A/Maho18_17 small subunit ribosomal RNA gene, partial sequence	MT296591
Apicomplexa sp. isolate A/Maho16_17 small subunit ribosomal RNA gene, partial sequence	MT296590
Haemogregarina bigemina isolate UK3 small subunit ribosomal RNA gene, partial sequence	MK393801
Haemogregarina bigemina isolate UK2 small subunit ribosomal RNA gene, partial sequence	MK393800
Haemogregarina bigemina isolate UK1 small subunit ribosomal RNA gene, partial sequence	MK393799
Apicomplexa sp. isolate SHSSD45 small subunit ribosomal RNA gene, partial sequence	MH401642
Apicomplexa sp. isolate SD26 small subunit ribosomal RNA gene, partial sequence	MH401641
Apicomplexa sp. isolate SCSA6 small subunit ribosomal RNA gene, partial sequence	MH401640
Apicomplexa sp. isolate SA31 small subunit ribosomal RNA gene, partial sequence	MH401639
Apicomplexa sp. isolate SD17 small subunit ribosomal RNA gene, partial sequence	MH401638
Apicomplexa sp. isolate SP2 small subunit ribosomal RNA gene, partial sequence	MH401637
Apicomplexa sp. isolate A/Lindquist3_17 small subunit ribosomal RNA gene, partial sequence	MT296588
Apicomplexa sp. isolate l34 18S ribosomal RNA gene, partial sequence	MF468323
Apicomplexa sp. isolate A/Lindquist15_17 small subunit ribosomal RNA gene, partial sequence	MT296587
Apicomplexa sp. LPR-2016 clone 44 18S ribosomal RNA gene, partial sequence	KT806396
Apicomplexa sp. LPR-2016 clone 77 18S ribosomal RNA gene, partial sequence	KT806398
Apicomplexa sp. LPR-2016 clone 60 18S ribosomal RNA gene, partial sequence	KT806397
